# Allosteric HSP70 inhibitors perturb mitochondrial proteostasis and overcome proteasome inhibitor resistance in multiple myeloma

**DOI:** 10.1101/2020.04.21.052456

**Authors:** Ian D. Ferguson, Yu-Hsiu T. Lin, Christine Lam, Hao Shao, Martina Hale, Kevin M. Tharp, Margarette C. Mariano, Veronica Steri, Donghui Wang, Paul Phojanokong, Sami T. Tuomivaara, Byron Hann, Christoph Driessen, Brian Van Ness, Jason E. Gestwicki, Arun P. Wiita

## Abstract

Proteasome inhibitor (PI) resistance remains a central challenge in multiple myeloma. To identify pathways mediating resistance, we first map proteasome-associated genetic co-dependencies. We identify cytosolic heat shock protein 70 (HSP70) chaperones as potential targets, consistent with proposed mechanisms of myeloma tumor cells overcoming PI-induced stress. These results lead us to explore allosteric HSP70 inhibitors (JG compounds) as myeloma therapeutics. We show these compounds exhibit increased efficacy against acquired and intrinsic PI-resistant myeloma models, unlike HSP90 inhibition. Surprisingly, shotgun and pulsed-SILAC proteomics reveal that JGs overcome PI resistance not via the expected mechanism of inhibiting cytosolic HSP70s, but instead through mitochondrial-localized HSP70, HSPA9, destabilizing the 55S mitoribosome. Analysis of myeloma patient data further supports strong effects of global proteostasis capacity, and particularly *HSPA9* expression, on PI response. Our results characterize dynamics of myeloma proteostasis networks under therapeutic pressure while motivating further investigation of HSPA9 as a specific vulnerability in PI-resistant disease.
