## Supplementary Dataset 1 for "Allosteric HSP70 inhibitors perturb mitochondrial proteostasis and overcome proteasome inhibitor resistance in multiple myeloma"

### Sheet: Supp-Table-1-unique-proteostasi
	Gene
1	HSPA5
2	HSPA8
3	HSPA1A
4	HSPA1B
5	HSP90AA1
6	HSP90AB1
7	HSP90B1
8	HSPH1
9	HSPB1
10	HSF1
11	VCP
12	TCP1
13	UFD1
14	VCPIP1
15	UBXN2B
16	UBXN2A
17	UBXN11
18	ASPSCR1
19	SPRTN
20	DERL1
21	DERL2
22	AMFR
23	ANKZF1
24	SELENOS
25	SVIP
26	ZFAND2B
27	UBXN6
28	SYVN1
29	ATXN3
30	UBE4B
31	NUB1
32	UBE4A
33	NPLOC4
34	FAF1
35	YOD1
36	CCT2
37	CCT3
38	CCT4
39	CCT5
40	CCT6A
41	CCT7
42	CCT8
43	CCT6B
44	NGLY1
45	UBXN1
46	UBXN4
47	NSFL1C
48	AIP
49	STUB1
50	PPID
51	FKBP6
52	FKBP8
53	FKBP5
54	FKBP4
55	FKBPL
56	STIP1
57	PPP5C
58	RPAP3
59	TTC1
60	TTC4
61	UNC45A
62	UNC45B
63	AARSD1
64	PTGES3L
65	CACYBP
66	CHORDC1
67	ITGB1BP2
68	LRRC6
69	PTGES3
70	HACD3
71	NUDC
72	NUDCD1
73	NUDCD2
74	NUDCD3
75	SUGT1
76	USP19
77	AHSA1
78	AHSA2P
79	CDC37
80	CDC37L1
81	HSPA6
82	BAG1
83	BAG2
84	BAG3
85	BAG4
86	BAG5
87	DNAJA4
88	DNAJC7
89	SGTA
90	HSF2
91	HSF4
92	HSF5
93	HSFX1
94	HSFY1
95	PFDN2
96	PFDN5
97	PSMC1
98	ADRM1
99	PSMD2
100	PSMD4
101	MLF1
102	MLF2
103	IRS4
104	CBL
105	MCMBP
106	DCP1A
107	DCP1B
108	PHGDH
109	HSPA12B
110	HSPA12A
111	HYOU1
112	HSPA4
113	HSPA4L
114	HSPA7
115	HSPA9
116	HSPA14
117	HSPA2
118	HSPA13
119	HSPA1L
120	SIL1
121	HSPBP1
122	BAG6
123	GRPEL1
124	GRPEL2
125	HSP90AA2P
126	TRAP1
127	PPIL3
128	PPIL1
129	NKTR
130	PPIG
131	PPIL6
132	PPIB
133	PPIC
134	PPIL4
135	PPIL2
136	PPIH
137	PPIAL4A
138	PPIAL4G
139	PPIE
140	CWC27
141	PPIF
142	PPWD1
143	PPIA
144	FKBP9P1
145	FKBP1C
146	FKBP7
147	FKBP14
148	FKBP10
149	FKBP11
150	FKBP2
151	FKBP1A
152	FKBP1B
153	FKBP3
154	FKBP15
155	FKBP9
156	AIPL1
157	DNAJC1
158	SEC63
159	DNAJB11
160	DNAJB9
161	DNAJC10
162	DNAJC3
163	DNAJC25
164	PSMA1
165	PSMA2
166	PSMA3
167	PSMA4
168	PSMA5
169	PSMA6
170	PSMA7
171	PSMA8
172	PSMB1
173	PSMB2
174	PSMB3
175	PSMB4
176	PSMB5
177	PSMB6
178	PSMB7
179	PSMB8
180	PSMB9
181	PSMB10
182	PSMC2
183	PSMC3
184	PSMC4
185	PSMC5
186	PSMC6
187	PSMD1
188	PSMD3
189	PSMD5
190	PSMD6
191	PSMD7
192	PSMD8
193	PSMD9
194	PSMD10
195	PSMD11
196	PSMD12
197	PSMD13
198	PSMD14
199	PSME1
200	PSME2
201	PSME3
202	PSME4
203	PSMF1
204	RAD23A
205	RAD23B
206	UBQLN1
207	UBQLN4
208	UBAC1
209	SQSTM1
210	UBQLN2
211	DDI1
212	DDI2
213	USP2
214	UCHL5
215	UBE3C
216	CALR
217	CANX
218	CLGN
219	ERLEC1
220	SERPINH1
221	PTGDS
222	PSMG1
223	ERP29
224	EDEM1
225	EDEM3
226	EDEM2
227	PLOD1
228	PLOD2
229	PLOD3
230	FAXC
231	TOR1A
232	TOR1B
233	TOR2A
234	TOR3A
235	TOR4A
236	PDIA6
237	P4HB
238	PDIA4
239	ERP44
240	PDIA3
241	PDIA5
242	PDIA2
243	PDILT
244	ERP27
245	PRDX4
246	ERO1A
247	ERO1B
248	QSOX1
249	QSOX2
250	TMX1
251	TMX2
252	TMX3
253	TMX4
254	AGR2
255	MZB1
256	TXN
257	TXNDC11
258	TXNDC16
259	TXNDC5
260	TUSC3
261	TXNDC12
262	P4HA3
263	DNAJC13
264	DNAJC2
265	GAK
266	DNAJC6
267	HSCB
268	DNAJC15
269	DNAJC19
270	DNAJC28
271	SACS
272	DNAJB14
273	DNAJC11
274	DNAJC5G
275	DNAJC12
276	DNAJC30
277	DNAJC21
278	DNAJB2
279	DNAJB7
280	DNAJC27
281	DNAJC24
282	DNAJB3
283	DNAJB1
284	DNAJA2
285	DNAJB5
286	DNAJB13
287	DNAJB12
288	DNAJC18
289	DNAJC4
290	DNAJC14
291	DNAJC16
292	DNAJC5B
293	DNAJC5
294	DNAJC17
295	DNAJC9
296	DNAJB6
297	DNAJB8
298	DNAJC8
299	DNAJC22
300	DNAJA3
301	DNAJB4
302	DNAJA1
303	HSPD1
304	MKKS
305	BBS10
306	CCT8L1P
307	CCT8L2
308	HSPE1
309	CLPB
310	LONP1
311	AFG3L2
312	CLPX
313	BCS1L
314	ATAD3A
315	ATAD3B
316	ATAD3C
317	PHB
318	PHB2
319	OPA1
320	NLN
321	TXNRD1
322	TXNRD3
323	PDRG1
324	PFDN4
325	PFDN1
326	PFDN6
327	VBP1
328	UXT
329	URI1
330	HSPB2
331	HSPB8
332	HSPB6
333	ODF1
334	HSPB9
335	CRYAA
336	HSPB7
337	HSPB3
338	CRYAB
339	ANAPC5
340	SRP68
341	DNAAF4
342	CNOT10
343	SH3TC2
344	GPSM1
345	TTC3
346	TTC6
347	KLC3
348	PEX5
349	NASP
350	GPSM2
351	TTC24
352	OGT
353	SGTB
354	TTC7A
355	GTF3C3
356	SPAG1
357	TTC9
358	TTC16
359	KLC1
360	TRAPPC12
361	PDCD11
362	TTC26
363	CRNKL1
364	PRPF6
365	ZFC3H1
366	TMTC2
367	P4HA2
368	P4HA1
369	ST13P5
370	TMTC4
371	BBS4
372	ASPH
373	NAA16
374	FICD
375	IFIT2
376	TONSL
377	APPBP2
378	ZC3H7B
379	CABIN1
380	TTC33
381	LRP2BP
382	TTC13
383	TTC25
384	CFAP70
385	TTC14
386	TOMM70
387	TMTC1
388	RAPSN
389	PEX5L
390	UTY
391	KDM6A
392	SRP72
393	CDC16
394	CDC23
395	TTC17
396	TTC27
397	TTC37
398	IFIT3
399	NCF2
400	CTR9
401	TTC8
402	TOMM34
403	IFIT5
404	TTC32
405	TTC19
406	WDTC1
407	KLC4
408	XAB2
409	TTC30A
410	TTC30B
411	TTC7B
412	TTC21A
413	ANAPC7
414	TTC12
415	LONRF3
416	TTC29
417	LONRF1
418	TMTC3
419	TTC36
420	IFT88
421	EMC2
422	IFIT1
423	ST13
424	P3H2
425	TTC23
426	ZMYND12
427	TTC22
428	TTC21B
429	IFIT1B
430	KLC2
431	TANC1
432	TTC5
433	NAA15
434	NOXA1
435	TTC9B
436	TTC9C
437	TTC28
438	CDC27
439	SH3TC1
440	TTC39B
441	TTC39A

### Sheet: References
Bracher, A., & Verghese, J. (2015). The nucleotide exchange factors of Hsp70 molecular chaperones. Frontiers in Molecular Biosciences, 2. doi: 10.3389/fmolb.2015.00010
Brehme, M., Voisine, C., Rolland, T., Wachi, S., Soper, J. H., Zhu, Y., … Morimoto, R. I. (2014). A Chaperome Subnetwork Safeguards Proteostasis in Aging and Neurodegenerative Disease. Cell Reports, 9(3), 1135–1150. doi: 10.1016/j.celrep.2014.09.042
Buchberger, A., Schindelin, H., & Hänzelmann, P. (2015). Control of p97 function by cofactor binding. FEBS Letters, 589(19PartA), 2578–2589. doi: 10.1016/j.febslet.2015.08.028
Pobre, K. F. R., Poet, G. J., & Hendershot, L. M. (2018). The endoplasmic reticulum (ER) chaperone BiP is a master regulator of ER functions: Getting by with a little help from ERdj friends. Journal of Biological Chemistry, 294(6), 2098–2108. doi: 10.1074/jbc.rev118.002804
Taipale, M., Tucker, G., Peng, J., Krykbaeva, I., Lin, Z.-Y., Larsen, B., … Lindquist, S. (2014). A Quantitative Chaperone Interaction Network Reveals the Architecture of Cellular Protein Homeostasis Pathways. Cell, 158(2), 434–448. doi: 10.1016/j.cell.2014.05.039
